# A pituitary gene network linking *vgll3* to regulators of sexual maturation in male Atlantic salmon

**DOI:** 10.1101/2022.06.20.496813

**Authors:** Ehsan Pashay Ahi, Marion Sinclair-Waters, Iikki Donner, Craig R. Primmer

**Author notes:** Corresponding Author:* Ehsan Pashay Ahi ^1^.

## Abstract

Age at maturity is a key life history trait and a significant contributor to life history strategy variation. The maturation process is complex and influenced by genetic and environmental factors alike, but specific causes of variation in maturation timing remain elusive. In many species, the increase in the regulatory gonadotropin-releasing hormone 1 (GnRH1) marks the onset of puberty. Atlantic salmon, however, lack the gene encoding GnRH1, suggesting other regulatory factors are involved in the maturation process. Earlier research in Atlantic salmon has found a strong association between alternative alleles of *vgll3* and maturation timing, making *vgll3* a candidate reproductive axis gene regulator. Recently we reported strong induction of gonadotropin encoding genes (*fshb* and *lhb*) in the pituitary of male Atlantic salmon homozygous for the *vgll3* allele linked with the early maturation allele (*E*). The induction of gonadotropins was accompanied by increased expression of their direct upstream regulators, *c-jun* and *sf1* (*nr5a1b*) in the pituitary. In mammals, the transcriptional activation of *c-jun* and *sf1* is also required for induction of *fshb* and *lhb*, however, GnRH1 is responsible for increased transcriptional activity of *c-jun* and *sf1*. The absence of *gnrh1* in salmon raises the possibility of the involvement of other regulators upstream of these factors. In this study, we investigated such a possibility through a stepwise approach for identifying a gene regulatory network (GRN) containing *c-jun* and *sf1* and using the zebrafish coexpression database and transcription factor motif enrichment analysis. We found a GRN containing *c-jun* with predicted upstream regulators, *e2f1, egr1, foxj1* and *klf4*, which are also differentially expressed in the pituitary. Finally, we suggest a model for transcriptional regulation of *c-jun* and *sf1*in the absence of *gnrh1* in the pituitary, which may have broader implications across vertebrates.
