## Supplementary Data for "A pituitary gene network linking *vgll3* to regulators of sexual maturation in male Atlantic salmon"

### Sheet: Primers
	qPCR Primer sequences and information about candidate genes.
	Symbol	Gene Description	Primer Sequence (5’- 3’)	Product Size (bp)	Efficiency (E %)	Melting Temperature (°C)	Accession ID
	actb1	actin, beta 1	F_ GGCATCGCTGACAGGATGC	77	104.7	81.2 ± 0.3	NM_001123525.1
			R_ GGAGGGGCGATGATCTTGATCT
	amh	anti-Mullerian hormone	F_ GAAGCACCAGCAGGTGTTGG	182	93.8	85.2 ± 0.3	NM_001123585.1
			R_ AGGGACACGGTGAGACTGTG
	axin2	axin 2 (conductin, axil)	F_ GGTACCTGCCCACCCTAAATGA	142	103.2	82.2 ± 0.2	XM_014202981.1
			R_ CCCTTCTCCATCACCTCCACC
	elf1a	eukaryotic translation elongation factor 1 alpha 1, like 1	F_ GCCTACCCTCCCCTTGGC	107	103.7	80.5 ± 0.3	NM_001141909.1
			R_ GTCACCTTGCCAGTGCTGG
	foxo1a	forkhead box O1 a	F_ GTCAGAAATGGCGAGTTCTCTAGGC	102	93.1	81.5 ± 0.3	XM_014163676.1
			R_ TGGGTGTTCTTGGGAGAGAGGA
	foxp3b	forkhead box P3b	F_ TGTGCGAGTGGAGGGAGG	103	97.2	80.9 ± 0.3	NM_001198847.2
			R_ CCATTTCACATGATGATCCCTGTGGT
	fshb	follicle stimulating hormone subunit beta	F_ GTGGAGAGAGAGGACTGTCACG	98	108.3	79.02 ± 0.2	XM_014126338.1
			R_ TGCTCTGATAGTTCAGATCCGTCGT
	fshr	follicle stimulating hormone receptor	F_ GGTAAGCAGCTACAGCAAGGTGA	146	104.2	84.3 ± 0.3	XM_014179976.1
			R_ CGGACAGGTAGATGCTCAGGTAG
	g6pd	glucose-6-phosphate dehydrogenase	F_ GATCTTCACTCCCCTCCTCCATC	79	95.2	78.63 ± 0.3	XR_001321170.1
			R_ TGGTCCACGACTTCCATAGGTG
	gapdh	glyceraldehyde-3-phosphate dehydrogenase	F_ CCGCTCCTCAATCTTTGACGC	81	97.7	80.22 ± 0.3	XM_014141819.1
			R_ TCGTTGTCGTACCATGAGACCAG
	gnrh2	gonadotropin releasing hormone 2	F_ AGCTACCTGAGACCCCAGC	109	93.5	81.3 ± 0.3	XM_014132262.1
			R_ GCCACGGTTGATAGGTTGCC
	gnrh3a	gonadotropin releasing hormone 3a	F_ CCATCAGGATGATGGACACAGGT	188	96.4	86.2 ± 0.4	XM_014206827.1
			R_ GGACAGAACTGTTCTTGAATGCTCCA
	gnrh3b	gonadotropin releasing hormone 3b	F_ AGCATCAAGATGATGGACACAGGA	186	108.1	83.4 ± 0.3	XM_014154459.1
			F_ AGCATCAAGATGATGGACACAGGA
	hprt1	hypoxanthine phosphoribosyltransferase 1	F_ GACTCATCCTTGACAGGACAGAGAG	89	104.3	78.2 ± 0.3	XM_014212855.1
			R_ CTTGAGCACGCAGAGAGCC
	id3	inhibitor of DNA binding 3	F_ CGACAACCACGCCTGACTTG	171	97.3	83.7 ± 0.3	XM_014210107.1
			R_ CTGCCCCTCTTATCCTCTAACCC
	igf3	insulin-like growth factor 3	F_ CCTCACGTCTCAGCAAGTTATGGAG	106	109.2	79.8 ± 0.3	XM_014146080.1
			R_ GGTCTGCCTCTGTTCATCATGACTT
	insl3	insulin-like 3 (Leydig cell)	F_ CCCGTCAACCACCACAGG	92	103.7	80.35 ± 0.2	MF062497.1
			R_ GTCACCACATCTTCACCAGTCTCT
	itch	itchy E3 ubiquitin protein ligase	F_ CTCCTACATCAACCCTGACCACC	92	99.2	80.7 ± 0.3	XM_014132219.1
			R_ CCGTGTCGATGAACTTCCCATG
	jun	Jun proto-oncogene, AP-1 transcription factor subunit	F_ ACTCCGACCTGGCTTCCAC	148	94.2	80.35 ± 0.4	XM_014216828.1
			R_ CTTCCCCAAGTGTCCTCTCCTC
	lhb	luteinizing hormone subunit beta	F_ GAACCCTTTGAGTCCTTCAGGCT	86	107.7	79.3 ± 0.3	NM_001173671.1
			R_ AGGAGAATACACAGGAACAGGGAGA
	lhr	luteinizing hormone/choriogonadotropin receptor	F_ GCTACAGCAGGGTGAGCATG	85	96.1	80.7 ± 0.3	XM_014179976.1
			R_ GTTGAAGAAGAGGAGCAGGAGGATG
	nr5a1a	nuclear receptor subfamily 5, group A, member 1a	F_ ACCATTGATGGTAGGCGTAATGGAC	139	106.2	83.2 ± 0.2	XM_014171646.1
			R_ TGTCCTCTTGAAGAAGCCCTTACAAC
	nr5a1b	nuclear receptor subfamily 5, group A, member 1b	F_ GGGGGCAAGGGTCAGGA	138	107.3	84.3 ± 0.2	XM_014143572.1
			R_ GCAGCTTCATCTGATCTCCCACC
	pitx1	paired-like homeodomain 1	F_ CTCATTTCACCAGCCAGCAGC	132	109.8	80.1 ± 0.3	XM_014198241.1
			R_ TGAACCACACCCTGACTCTGG
	ptger4b	prostaglandin E receptor 4 (subtype EP4) b	F_ CCAGATGGTAATTCTGCTCATCGCT	79	95.5	78.77 ± 0.3	KM502965.1
			R_ CACAAACACCCGCAGCACT
	ptgs2a	prostaglandin-endoperoxide synthase 2a	F_ CGTTACCAGTCTCTCAATGCCTACA	88	103.5	81.3 ± 0.4	XM_014139742.1
			R_ CCAGCTCTGTCTCTCCTGTGAG
	rna18s	RNA, ribosomal 18S	F_ ACTCAACACGGGAAACCTCACC	121	95.1	84.5 ± 0.3	FJ710886.1
			R_ CCAGACAAATCGCTCCACCAAC
	rps20	ribosomal protein S20	F_ TTGGAGAAGGTATGTGCAGACCTT	92	106.1	80.3 ± 0.2	XM_014180600.1
			R_ CGCAGAGTCTTGGTGGGC

### Sheet: P values
		gnrh2	gnrh3a	gnrh3b	fshb	lhb	foxo1a	jun	nr5a1b	pitx1	lhr	fshr	Igf3	amh	ptger4b	ptgs2a	insl3	ptger2a	axin2	itch	id3
	EE vs EL	0.0093816	0.0565364	0.0566261	2.61472e-08	2.9316e-06	0.840602	2.68153e-06	2.15255e-07	0.113873	0.883086	0.135403	1.65082e-05	4.5871e-05	0.000426413	0.00952255	1.00125e-06	0.000373079	0.000349747	0.000162783	0.000519109
	EE vs LL	0.0913769	0.158353	0.192222	5.28249e-06	1.40158e-05	0.125823	3.49071e-07	1.29465e-06	0.645696	0.137181	0.359669	5.04709e-05	9.74785e-05	0.0048991	0.0378399	2.51983e-06	0.00581001	0.00669331	0.00545603	0.000257577
	EL vs LL	0.509299	0.533701	0.483428	0.697696	0.594804	0.0698037	0.0374101	0.00140775	0.330124	0.0618006	0.871062	0.937938	0.514346	0.558177	0.553679	0.258123	0.770713	0.260636	0.850257	0.109088

### Sheet: Expression data
	Genotype		fshb	lhb	jun	nr5a1b	gnrh	gnrh2	gnrh3	lhr	fshr	Igf3	amh	ptger4b	ptgs2a	insl3	axin2	itch	id3
	EE	Rep1	5.17643	7.46515	4.0103	3.99765	0.757164	0.991874	0.674671	4.82191	5.04418	10.4275	0.472745	2.03277	3.15289	13.8525	14.4789	12.5056	1.05924
	EE	Rep2	6.48608	8.98578	4.39576	5.13909	1.61738	0.784989	0.814794	4.32993	5.2033	9.87983	1.52274	1.02976	2.78306	14.3142	9.92903	8.61963	2.15041
	EE	Rep3	5.24304	8.0533	4.80517	3.7737	1.44953	1.54529	0.548331	5.14798	0	10.4181	2.59995	1.55915	0.569382	15.0886	11.8215	9.88452	2.48074
	EE	Rep4	7.03632	9.3144	4.72781	4.87731	1.8821	2.24163	1.3296	3.6626	4.55592	9.97158	0.735973	1.26992	3.05278	15.1805	10.6273	9.27361	2.51774
	EE	Rep5	6.07352	8.86641	4.15094	5.42245	0.67991	1.98063	0.335427	4.32909	5.68771	10.4751	2.19847	2.53946	2.0029	15.3178	3.33722	4.30686	1.75605
	EE	Rep6	5.7407	8.36179	4.01607	4.79	1.45973	2.15385	0.860965	4.19404	5.84215	10.3104	1.84117	2.11557	1.01051	15.3427	10.7934	9.3217	2.2173
	EE	Rep7	6.46298	8.60461	4.87982	4.88394	5.46308	4.60026	4.2924	4.62937	5.46587	11.1625	0.215611	0	0	14.8177	3.79063	4.42252	2.3261
	EE	Rep8	6.4817	8.35087	3.89295	4.58783	1.27905	0.961223	0.711698	5.00055		9.86908	1.10649	1.87967	2.14074	12.5261	3.75485	4.77074	1.81739
	EE	Rep9	2.26591	2.20183	3.04403	4.11755	2.40509	1.46365	1.59641	4.42109	5.81941	5.80847	7.8635	3.61961	2.94358	3.68979	2.33263	2.84265	0.547086
	EE	Rep10	2.28658	2.02188	1.90916	3.93135	2.32253	2.18863	1.15288	4.41479	5.49612	5.92285	7.82377	3.13555	3.24023	4.49808	2.39608	2.57249	0.97089
	EL	Rep1	0.206819	1.52309	2.34404	2.42375	0.741184	0.58824	0.264563	3.89103	5.89843	4.76206	7.51044	2.97155	2.56182	0.999297	2.03207	2.07242	0.531505
	EL	Rep2	0	1.4835	1.37122	2.60077	1.11332	0.712359	0.443092	4.30298	5.12551	5.41806	8.03316	3.9608	3.09738	1.31918	3.18741	3.15857	1.15784
	EL	Rep3	0.965999	1.14449	1.09822	2.78591	0	1.08673	0.0341797	3.92921	5.18196	5.24656	7.29345	3.40714	2.90974	0.602363	2.72006	2.70149	0.966641
	EL	Rep4	0.412897	0.957961	2.36698	2.67418	0.0275335	0.904655	0	4.34239	5.16091	4.3212	8.90081	3.70809	2.74716	0.86745	2.82371	3.09764	0.174887
	EL	Rep5	0.935137	1.32672	1.85673	2.9189	1.21005	1.30854	0.656493	5.31711	5.86085	6.16077	8.85146	4.175	3.55265	1.4537	3.36445	3.44291	1.42063
	EL	Rep6	0.62962	2.05356	1.6897	1.29171	2.43954	2.13274	1.49732	4.93802	5.82307	5.74172	8.56813	3.60798	3.36281	1.77335	3.04463	3.08157	0.87147
	EL	Rep7	0.175002	0.961777	1.96315	2.85365	0.588957	0.704393	0.2806	4.80788	5.4022	5.19717	8.99758	3.61326	3.05266	1.16878	2.88848	2.93438	0.250477
	EL	Rep8	4.40278	8.85224	4.14071	3.83495	0.937893	0.533518	0.351032	4.62227	4.6801	9.98432	0	1.06024	2.27589	14.768	1.31986	3.92925	1.36203
	EL	Rep9	0.973285	1.54663	1.39217	3.06425	0.446411	1.53716	0.0364196	3.75353	4.04309	5.073	6.39957	2.91932	2.23695	2.1739	1.1592	2.24954	0.0833721
	EL	Rep10	1.05845	0.241682	1.22071	2.84286	0.884174	0.538606	0.344075	4.63087	6.01566	5.00658	7.35746	3.20171	3.0881	1.0765	2.59729	0	0.60711
	EL	Rep11	1.40816	1.0742	0.668033	3.90255	0.0657783	0	0.127283	4.26778	5.98088	5.82389	7.37749	3.22744	2.63398	1.53929	1.91948	2.59387	0.900541
	EL	Rep12	0.926577	0.47378	0	2.08355	2.10993	2.00126	0.791316	5.18742	6.25382	6.36313	8.25606	3.17378	3.1289	2.80058	2.61041	3.78821	1.99863
	EL	Rep13	1.99289	0.410785	0.995938	2.87969	2.56601	1.23538	1.41229	4.11893	5.85905	0	7.96754	3.60539	3.65693	0.662674	2.14133	2.90407	0.890354
	EL	Rep14	0.499029	0	1.99659	2.98107	1.03051	0.798506	0.537991	4.25706	5.84008	5.20855	8.06403	2.95347	3.17192	2.30095	2.91165	2.87492	0.676079
	EL	Rep15	0.310185	1.56309	2.35273	3.39774	0.24289	0.735377	0.0934718	5.36238	6.41368	5.25093	8.20224	4.03734	3.31758	2.59853	3.06144	3.7545	1.09075
	EL	Rep16	0.883136	1.30613	2.12978	2.56817	1.43475	0.813739	0.839307	4.65012	5.4301	5.43472	7.53603	3.58016	2.99964	2.58432	2.39768	2.69068	0.522737
	LL	Rep1	0.465159	0.654613	0.824584	0.802168	1.06477	1.06325	0.492391	4.14361		4.63844	7.35859	2.75062	2.24923	1.09272	2.1989	2.51838	0.434736
	LL	Rep2	1.23345	1.16159	0.502811	1.41987	1.52436	2.01884	0.675155	4.03105	5.19061	4.69856	7.64871	3.58459	3.29389	0.629744	2.17481	2.71173	0.0473498
	LL	Rep3	0.953887	1.34788	0.244928	0.816531	2.10539	1.78733	1.26584	4.41708	5.88423	5.31787	9.29397	3.27942	3.37579	0.387562	2.97839	3.51967	0.626424
	LL	Rep4	1.51516	0.844504	1.932	2.5139	0.407782	0.930168	0.314837	4.40063	5.40145		8.33541	3.4788	3.72799	1.73131	2.86812	3.15164	1.09375
	LL	Rep5	0.675223	0.847206	0.493132	0.906068	1.01817	0.772727	0.340754	4.00965	5.60896	5.11764	8.44011	3.15041	3.43741	1.21465	0	2.93919	0.393391
	LL	Rep6	0.966216	2.08632	1.47706	3.10617	0.711574	0.794283	0.0362299	4.35348	5.40046	5.71802	7.1707	2.81345	2.65824	0.972973	1.90185	2.8109	0.777077
	LL	Rep7	1.3159	1.35506	1.15381	2.72863	1.9886	0.586083	1.06507	4.37209	5.62063	5.47768	8.07133	3.07596	2.68543	0	2.62713	2.59791	0
	LL	Rep8	1.99555	1.00485	0.814989	0	0.958125	1.12132	0.636348	0		5.81119	7.43697	3.20358	3.39413	2.02424	2.3421	2.90323	0.696761
